# CBP-IDRs regulate acetylation and gene expression

**DOI:** 10.1101/2024.06.04.597392

**Authors:** Katie L. Gelder, Nicola A. Carruthers, Grace Gilbert, Laura J. Harrison, Brychan V. Evans, Thomas I. Evans, Sophie S. Ball, Mark Dunning, Timothy D. Craggs, Alison E. Twelvetrees, Daniel A. Bose

**Author notes:** Current address: Max-Planck-Zentrum für Physik und Medizin, Erlangen (Laura J. Harrison). Current address: Department of Immunology and Inflammation, Imperial College London (Sophie S. Ball). Current address: MRC Human Genetics Unit, University of Edinburgh, Edinburgh. Authors contributed equally to this work (Grace Gilbert, Laura J. Harrison). Corresponding author: Daniel A. Bose.

## Abstract

Intrinsically disordered regions (IDRs) have emerged as crucial regulators of protein function, allowing proteins to sense and respond to their environment. *Creb binding protein* (CBP) and *EP300* (p300) are transcription coactivators that regulate gene expression in multicellular organisms, following their recruitment to *cis*-regulatory elements. CBP and p300 contain large IDRs, however little is known about how these different IDRs work together to regulate CBP function. Here, we show that CBP-IDRs cooperate to control different aspects of CBP behaviour in the nucleus, by regulating the properties of fluid-like condensates formed by endogenous CBP. We show how IDRs with different sequence properties make unique contributions to CBP behaviour by establishing a balance between positive and negative regulation of CBP condensates. These conflicting interactions are functionally important, shaping CBPs response to factors such as lysine acetylation, that influence condensate formation. When disrupted, regulatory CBP-IDRs change how CBP interacts with chromatin, alter patterns of CBP-dependent histone acetylation and change gene expression. Together, our work highlights how IDRs with different sequences, spatially segregated in the same protein, can cooperate to shape protein function.
