## Supplementary material for "CBP-IDRs regulate acetylation and gene expression": Reagent Table 1

### Sheet: PCR primers
PCR primers
Type	Primer Name	Primer Sequence
PCR	Human CBP_fwd	taccgcgggcccgggatccaATGGCTGAGAACTTGCTG
PCR	Human CBP_rev	cccttgctcaccatgaccggCAAGCCCTCCACAAACTTC
PCR	pAcGFP-N1_fwd	CCGGTCATGGTGAGCAAGGGCG
PCR	pAcGFP-N1_rev	TGGATCCCGGGCCCGCGG
PCR	CBP missing Exon_fwd	ggctgggaaagcctgccaagTTGCCCATTGTGCATCTTC
PCR	CBP missing Exon_rev	agctggagaccccaggatggTTTGTTGGTTTCGCTTGTC
PCR	GFP-CBP_fwd	CCATCCTGGGGTCTCCAG
PCR	GFP-CBP_rev	CTTGGCAGGCTTTCCCAG
PCR	SV40_NLS_NotIRD_fwd	CATCATGCGGCCGCAACTCCCACCTGCAACAT
PCR	SV40_NLS_SbfIRD_rev	CATCATCCTGCAGGTCGACTCTAGAGTCGCGG
PCR	pHR-mCh-Cry2WT-NLS_fwd	AGTGGAGCAAGGCAGGTG
PCR	pHR-mCh-Cry2WT-NLS_rev,	CGTGAGAATTCTCGAGAGCTC
PCR	IDR1_opto_fwd	agctctcgagaattctcacgGAGCTTCTACGAGGAGGC
PCR	IDR1_opto_rev	tccacctgccttgctccactGATACCAGGTCCAGTCTG
PCR	IDR3_opto_fwd	agctctcgagaattctcacgAACCAACAAACCATCCTGG
PCR	IDR3_opto_rev	tccacctgccttgctccactACCGGTGCTAGAAGGAGG
PCR	IDR4_opto_fwd	agctctcgagaattctcacgCAAAAAGAACTAGAAGAAAAACGGAGGTC
PCR	IDR4_opto_rev	tccacctgccttgctccactCGCCTGGGCCATCATGTTG
PCR	AIL_opto_fwd	agctctcgagaattctcacgGACAGGCTCACCAGTGCC
PCR	AIL_opto_rev	tccacctgccttgctccactCTTCTTCTTGTTGGCGCG
PCR	IDR6_opto_fwd	agctctcgagaattctcacgCAGCACCGCCTGCAGCAG
PCR	IDR6_opto_rev	tccacctgccttgctccactGAGAATGTTCAGCACCTGCTGTTG
PCR	IDR7_opto_fwd	agctctcgagaattctcacgGTGGCCAATCAGCCCGGC
PCR	IDR7_opto_rev	tccacctgccttgctccactCGTGTCCCCCGTGGTGTC
PCR	CFID_opto_fwd	agctctcgagaattctcacgACCCCCACACAGCAGCCC
PCR	CFID_opto_rev	tccacctgccttgctccactCAAGCCCTCCACAAACTTCTCTAGC
PCR	CBPΔIDR1-GFP_fwd	TGCATGAATGCTAACTTTAACCAG
PCR	CBPΔIDR1-GFP_rev	CGACAGTTGTTTATGTTTGGA
PCR	CBPΔIDR3-GFP_fwd	GTAAGGAAAGGCTGGCACGAA
PCR	CBPΔIDR3-GFP_rev	TCGCTTGTCACTGGCATTTTT
PCR	CBPΔIDR4-GFP_fwd	CCCGCTCAGAGCCAGTTTCTG
PCR	CBPΔIDR4-GFP_rev	TATCTTGTAGATTTTCTCTGC
PCR	CBPΔIDR6-GFP_fwd	AAATCAAACCCGCAGCTAATG
PCR	CBPΔIDR6-GFP_rev	GATCTGCTGCTGGCGGAGCTT
PCR	CBPΔIDR7-GFP_fwd	CTAGAGAAGTTTGTGGAGGGC
PCR	CBPΔIDR7-GFP_rev	GTACTTGGCTGTGCGCTGTTT
PCR	CBPΔCFID-GFP_fwd	CCGGTCATGGTGAGCAAGGGC
PCR	CBPΔCFID-GFP_rev	CCCGGGCGGTGCTGAGGTAGG
PCR	CBP_C-T_fwd1	ACCCCAACATGGCGAGTATG
PCR	CBP-C-T_fwd2	CAGATCGCCACGTCCCTTAG
PCR	CBP_C- T_rev	CGGAAGTCGCAGTTCCATCT

### Sheet: qPCR primers
qPCR primers
Type	Primer Name	Primer Sequence
qPCR	U6_promoter_ fwd	GAGGGCCTATTTCCCATGATT (Ran et al. 2013)
qPCR	CBP_gRNA_fwd	CACCCACGCTAGAGAAGTTTGTGG
qPCR	CBP_gRNA_rev	AAACCCACAAACTTCTCTAGCGTG
qPCR	18s_rRNA_ fwd	GTAACCCGTTGAACCCCATT
qPCR	18s_rRNA_ rvs	CCATCCAATCGGTAGTAGCG
qPCR	CBP_ex30_ fwd	AGGACCATGTGGCTAAGTGC
qPCR	CBP_ex30_ rev	CAGTGAGAAAGGTCCCCCAC
qPCR	Flag_fwd	AGGCGGCAGCGACTATAAGG
qPCR	Halotag_rev	AAGCACAGGGGTACCATCGC

### Sheet: Synthetic DNA sequences
Synthetic DNA sequences
Name	Purpose	Sequence
ΔAL	Cloning ΔAL into CBP-GFP and other mutants	GTACCATTCCTCGCGATGCTGCCTACTACAGCTATCAGAATAGGTATCATTTCTGTGAGAAGTGTTTCACAGAGATCCAGGGCGAGAATGTGACCCTGGGTGACGACCCTTCACAGCCCCAGACGACAATTTCAAAGGATCAGTTTGAAAAGAAGAAAAATGATACCTTAGACCCCGAACCTTTCGTTGATTGCAAGGAGTGTGGCCGGAAGATGCATCAGATTTGCGTTCTGCACTATGACATCATTTGGCCTTCAGGTTTTGTGTGCGACAACTGCTTGAAGAAAACTGGCAGACCTCGAAAAGAAAACAAATTCAGTGCTAAGAGGCTGCAGACCACAAGACTGGGAAACCACTTGGAAGACCGAGTGAACAAATTTTTGCGGCGCCAGAATCACC…
ΔKTG	Cloning ΔKTG into CBP-GFP and other mutants	GTACCATTCCTCGCGATGCTGCCTACTACAGCTATCAGAATAGGTATCATTTCTGTGAGAAGTGTTTCACAGAGATCCAGGGCGAGAATGTGACCCTGGGTGACGACCCTTCACAGCCCCAGACGACAATTTCAAAGGATCAGTTTGAAAAGAAGAAAAATGATACCTTAGACCCCGAACCTTTCGTTGATTGCAAGGAGTGTGGCCGGAAGATGCATCAGATTTGCGTTCTGCACTATGACATCATTTGGCCTTCAGGTTTTGTGTGCGACAACTGCTTGAAGAAAACTGGCAGACCTCGAAAAGAAAACAAATTCAGTGCTAAGAGGCTGCAGACCACAAGACTGGGAAACCACTTGGAAGACCGAGTGAACAAATTTTTGCGGCGCCAGAATCACC…
ΔIDR6H2	Cloning CBPΔIDR6H2-GFP	TCGCTGGTGCACGCGTGCCAGTGCCGCAACGCCAACTGCTCGCTGCCATCCTGCCAGAAGATGAAGCGGGTGGTGCAGCACACCAAGGGCTGCAAACGCAAGACCAACGGGGGCTGCCCGGTGTGCAAGCAGCTCATCGCCCTCTGCTGCTACCACGCCAAGCACTGCCAAGAAAACAAATGCCCCGTGCCCTTCTGCCTCAACATCAAACACAAGCTCCGCCAGCAGCAGATCCAGCACCGCCTGCAGCAGGCCCAGCTCATGCGCCGGCGGATGGCCACCATGAACACCCGCAACGTGCCTCAGCAGAGTCTGCCTTCTCCTACCTCAGCACCGCCCGGGACCCCCACACAGCAGCCCAGCACACCCCAGACGCCGCAGCCCCCTGCCCAGCCCCAA…
ΔIDR7H1	Cloning CBPΔIDR7H1-GFP	TCGCTGGTGCACGCGTGCCAGTGCCGCAACGCCAACTGCTCGCTGCCATCCTGCCAGAAGATGAAGCGGGTGGTGCAGCACACCAAGGGCTGCAAACGCAAGACCAACGGGGGCTGCCCGGTGTGCAAGCAGCTCATCGCCCTCTGCTGCTACCACGCCAAGCACTGCCAAGAAAACAAATGCCCCGTGCCCTTCTGCCTCAACATCAAACACAAGCTCCGCCAGCAGCAGATCCAGCACCGCCTGCAGCAGGCCCAGCTCATGCGCCGGCGGATGGCCACCATGAACACCCGCAACGTGCCTCAGCAGAGTCTGCCTTCTCCTACCTCAGCACCGCCCGGGACCCCCACACAGCAGCCCAGCACACCCCAGACGCCGCAGCCCCCTGCCCAGCCCCAA…

### Sheet: CRISPR gene editing
sgRNA sequences
Name	Purpose	Sequence
CBP_gRNA	C-terminus	CACGCTAGAGAAGTTTGTGG
HDR donor templates
Name	Purpose	Sequence
CBP_FTHH_HDRT	HDR template for Flag-His-Halotag editing of CBP, with homology arms	TACCCACCGGCCATGCAGCAGCAGCAGCGCATGCAGCAGCATCTCCCCCTCCAGGGCAGCTCCATGGGCCAGATGGCGGCTCAGATGGGACAGCTTGGCCAGATGGGGCAGCCGGGGCTGGGGGCAGACAGCACCCCCAACATCCAGCAAGCCCTGCAGCAGCGGATTCTGCAGCAACAGCAGATGAAGCAGCAGATTGGGTCCCCAGGCCAGCCGAACCCCATGAGCCCCCAGCAACACATGCTCTCAGGACAGCCACAGGCCTCGCATCTCCCTGGCCAGCAGATCGCCACGTCCCTTAGTAACCAGGTGCGGTCTCCAGCCCCTGTCCAGTCTCCACGGCCCCAGTCCCAGCCTCCACATTCCAGCCCGTCACCACGGATACAGCCCCAGCCTTCG…
