## Supplementary material for "CBP-IDRs regulate acetylation and gene expression": Reagent Table 2

### Sheet: Sheet1
Antibody	Source	Cat. No.	Species	Type	Use	Dilution
CBP (D6C5)	Cell Signalling	7389	Rabbit	Monoclonal	IF/ Western blotting	1:100
CBP/KAT3A/CREBBP aNTIBODY (c-1)	Santa Cruz (insight)	sc-7300	Mouse	Monoclonal	IF	1:50
Recombinant Anti-Brd4 antibody [EPR5150(2)] (ab128874)	Abcam	ab128874	Rabbit	Monoclonal	IF	1:200
anti-Histone H3 (acetyl K27) antibody	Abcam	ab4729	Rabbit	Polyclonal	IF	1:500
Alexa Fluor® 488 Goat Anti-Rabbit IgG (H+L) Cross-Adsorbed Secondary Antibody	Invitrogen	A-11008	Rabbit	Polyclonal	IF	1:500
Alexa Fluor® 647 AffiniPure Donkey Anti-Rabbit IgG (H+L)	Jackson Laboratories	711-605-152	Donkey Anti-Rabbit IgG (H+L)		IF	1:500
Alexa Fluor® 488 AffiniPure Donkey Anti-Mouse IgG (H+L)	Jackson Laboratories	715-545-150	Donkey Anti-Mouse IgG (H+L)		IF	1:500
Anti-GFP	Abcam	ab290	Rabbit	Polyclonal	Western blotting	1:1000
Anti-GFP	Millipore	MAB3580	Mouse	Monoclonal	Western blotting	1:2,500
Anti-HaloTag® Monoclonal Antibody	Promega	G9211	Mouse	Monoclonal	Western blotting	1 : 1,000
GAPDH	Proteintech	60004-1	Mouse	Monoclonal	Western blotting	1:10,000
HRP conjugated α-Rabbit IgG	Stratech	211-032-171	Goat	IgG light chain only	Western blotting	1:20,000
HRP-conjugated Affinipure Goat Anti-Mouse IgG(H+L)	Proteintech	SA00001-1	Goat	Anti-Mouse IgG heavy and light chain	Western blotting	1:10,000
